# Modelling human haematopoietic stem cell commitment *ex vivo* identifies IL-33 as a regulator of megakaryopoiesis

**DOI:** 10.64898/2026.09.01.748535

**Authors:** E.F. Calderbank-May, H.P. Bastos, L. Magnani, H. Foster, K. Sham, C. Wu, G. Mantica, C. Johnson, N. Mende, D. Hayler, S. Marra, J.S. Dahlin, C. Ghevaert, E. Laurenti

## Abstract

Commitment events to specific blood lineages arise from single hematopoietic stem cells (HSCs) and are influenced by stress, inflammation and disease. However, the understanding of how such events are regulated in human haematopoiesis is limited by the lack of tractable *in vitro* models. In this study, we introduce a novel Early Progenitor Differentiation (EPD) assay to study the initial lineage commitment of human 49f⁺ HSCs, in a system faithfully recapitulating cell states observed *in vivo*. Combining single cell -omics approaches and single-cell functional assays, we show that IL-33 acts directly on human 49f⁺ HSCs activating the MAPK pathway to enhance their commitment towards Megakaryocytic–Erythroid–Mast cell Progenitors and subsequently megakaryopoiesis. This occurs without affecting HSC self-renewal via accelerated establishment of chromatin programmes associated with Erythroid and Megakaryocyte and mast cells lineages. Our findings demonstrate the utility of the EPD model to identify molecular regulators of human HSC differentiation and uncover a new role of IL-33 in haematopoiesis.
