## Supplementary Table 1 for "Modelling human haematopoietic stem cell commitment *ex vivo* identifies IL-33 as a regulator of megakaryopoiesis"

### Sheet: info
	Supplementary Table 1:	List of NSG mice used for xenotransplants
	Worksheet name	description
	a)primary_d5-mice	d5-HSPC ± IL-33 then 4w/20w engraftment in NSG
	b)secondary_d5-mice	20w mice from a) then secondary 12w engraftment in NSG
	c) d5-CD34±+mice	d5-HSPC sorted CD34± then 2w engraftment in NSG
	d)IL-33_treated_mice	CB CD34+ engrafted NSG mice treated with IL-33, EPO and/or PBS

### Sheet: a)primary_d5-mice
c
	mouse	cell population transplanted	cell number transplanted	weeks of engraftment	Engrafted?	Engraftment [% h CD45++ and GlyA+]	Lineage composition
							% Ly	% My	% Ery
	1	d5-HSPC	100	20	no	-	-	-	-
	2		100	20	no	-	-	-	-
	3		100	20	no	-	-	-	-
	4		100	20	no	-	-	-	-
	5		100	20	no	-	-	-	-
	6		100	20	no	-	-	-	-
	7		100	20	yes	0.020903	100	0	0
	8		100	20	yes	0.0482	100	0	0
	9		100	20	yes	0.337	77.7778	0	22.2222
	10		100	20	yes	0.6013	0	100	0
	11		100	20	yes	2.38175	94.9696	4.94363	0
	12		100	20	yes	9.4541	94.6392	5.12475	0
	13		100	20	yes	14.4115	97.7268	2.15559	0
	14		100	20	yes	48.31	95.6733	3.58647	0.740268
	15		20	20	no	-	-	-	-
	16		20	20	no	-	-	-	-
	17		20	20	no	-	-	-	-
	18		20	20	no	-	-	-	-
	19		500	20	no	-	-	-	-
	20		500	20	no	-	-	-	-
	21		500	20	no	-	-	-	-
	22		500	20	no	-	-	-	-
	23		500	20	yes	0.286	100	0	0
	24		500	20	yes	0.2962	75.9717	12.3675	11.6608
	25		500	20	yes	0.496474	100	0	0
	26		500	20	yes	0.97601	89.1192	10.8808	0
	27		500	20	yes	3.91004	98.2348	1.76523	0
	28		500	20	yes	4.8834	67.0442	25.3681	7.58777
	29		500	20	yes	11.7924	31.7262	24.9157	43.3581
	30		500	20	yes	21.5198	98.3483	1.50808	0
	31		500	20	yes	29.8089	98.7404	1.25957	0
	32		500	20	yes	35.6373	92.3281	7.50274	0.169166
	33		500	20	yes	39.27	3.41773	76.3146	20.2676
	34		500	20	yes	40.28	90.7846	8.69226	0.523094
	35		500	20	yes	41.3	37.2922	21.8807	40.8272
	36		500	20	yes	44.21	96.2374	3.21199	0.550627
	37		500	20	yes	46.92	95.8436	3.12414	1.03225
	38		500	20	yes	47.5759	85.4686	8.35005	6.18133
	39		500	20	yes	51.3015	84.5301	5.56729	9.90262
	40		500	20	yes	53.017	93.3286	4.47601	2.19542
	41		500	20	yes	66.76	92.5052	5.15678	2.33803
	42		500	20	yes	67.86	91.3525	4.2772	4.37029
	43		500	20	yes	69.12	82.1251	4.62137	13.2535
	44		500	20	yes	70.0687	29.93	20.6828	49.3872
	45		500	20	yes	73.3	75.5603	4.07667	20.363
	46		500	20	yes	73.5	93.2229	3.03883	3.73824
	47		500	20	yes	79.818	95.9264	3.90386	0.169733
	48	d5-HSPC (IL-33 treated)	100	20	no	-	-	-	-
	49		100	20	no	-	-	-	-
	50		100	20	no	-	-	-	-
	51		100	20	no	-	-	-	-
	52		100	20	no	-	-	-	-
	53		100	20	no	-	-	-	-
	54		100	20	no	-	-	-	-
	55		100	20	no	-	-	-	-
	56		100	20	no	-	-	-	-
	57		100	20	no	-	-	-	-
	58		100	20	no	-	-	-	-
	59		100	20	no	-	-	-	-
	60		100	20	no	-	-	-	-
	61		100	20	yes	0.06041	100	0	0
	62		100	20	yes	0.125	100	0	0
	63		100	20	yes	2.31	100	0	0
	64		100	20	yes	8.5334	94.0525	5.75767	0
	65		100	20	yes	57.616	79.9467	19.3457	0.707567
	66		20	20	no	-	-	-	-
	67		20	20	no	-	-	-	-
	68		20	20	no	-	-	-	-
	69		20	20	no	-	-	-	-
	70		500	20	yes	0.06711	100	0	0
	71		500	20	yes	0.13588	38.0531	61.9469	0
	72		500	20	yes	0.523	93.6548	6.34518	0
	73		500	20	yes	0.61349	100	0	0
	74		500	20	yes	1.3118	88.3838	11.6162	0
	75		500	20	yes	2.64526	40.404	36.5657	23.0303
	76		500	20	yes	6.2284	94.4162	5.58376	0
	77		500	20	yes	20.06	52.5547	33.7988	13.6465
	78		500	20	yes	20.993	82.738	16.5301	0.731843
	79		500	20	yes	26.3042	98.3755	1.6065	0
	80		500	20	yes	28.34	91.1705	2.67407	6.1554
	81		500	20	yes	28.841	94.9153	4.38186	0.702799
	82		500	20	yes	33.1712	73.0442	26.4577	0
	83		500	20	yes	34.8768	88.9849	8.75627	2.25878
	84		500+D87:D88	20	yes	36.5087	88.3584	9.49013	2.15149
	85		500	20	yes	46.24	91.9284	4.31951	3.75205
	86		500	20	yes	47.6421	91.4608	3.32768	5.21153
	87		500	20	yes	49.2372	36.4857	24.3978	39.1164
	88		500	20	yes	54.26	89.6725	4.23606	6.09143
	89		500	20	yes	62.8098	38.9191	23.4998	37.5811
	90		500	20	yes	67.0681	54.1013	34.9819	10.9168
	91		500	20	yes	68.59	85.5042	5.16434	9.33143
	92		500	20	yes	72.3531	81.0754	4.42059	14.504
	93		500	20	yes	72.7735	63.4979	8.82128	27.6809
	94		500	20	yes	75.9	69.1883	6.75631	24.0554
	95		500	20	yes	76.8187	37.46	25.112	37.428
	96		500	20	yes	78.2824	50.365	28.2751	21.36
	97		500	20	yes	80.55	83.9461	7.10411	8.94983
	98	d5-HSPC	100	4	no	-	-	-	-
	99		100	4	no	-	-	-	-
	100		100	4	yes	2.5357	88.266	11.734	0
	101		100	4	yes	0.5805	100	0	0
	102		100	4	yes	0.699	32.5581	19.186	48.2558
	103		100	4	yes	1.5012	100	0	0
	104		50	4	no	-	-	-	-
	105		50	4	no	-	-	-	-
	106		50	4	no	-	-	-	-
	107		50	4	no	-	-	-	-
	108		500	4	yes	6.17	46.6999	6.47572	46.8244
	109		500	4	yes	2.9285	35.4962	59.542	4.96183
	110		500	4	yes	29.6	46.3472	20.9657	32.6871
	111		500	4	yes	8.0695	52.9178	46.2202	0.862069
	112		500	4	yes	5.279	69.4307	26.9802	3.58911
	113	d5-HSPC (IL-33 treated)	100	4	no	-	-	-	-
	114		100	4	yes	0.3129	10.2941	70.2941	19.4118
	115		100	4	yes	0.2694	0	100	0
	116		100	4	yes	0.91253	0	100	0
	117		100	4	yes	0.3259	100	0	0
	118		100	4	yes	0.456	33.3333	66.6667	0
	119		50	4	no	-	-	-	-
	120		50	4	no	-	-	-	-
	121		50	4	no	-	-	-	-
	122		50	4	no	-	-	-	-
	123		500	4	yes	2.3564	91.4908	8.50923	0
	124		500	4	yes	1.5143	85.6061	14.3939	0
	125		500	4	yes	8.03	25.3374	10.9202	63.7423
	126		500	4	yes	4.2378	69.8413	28.0883	2.07039
	127		500	4	yes	0.2012	100	0	0
	128		500	4	yes	4.9796	80.2852	16.739	2.97582
	129	no cells (negative control)	-	4	no	-	-	-	-
							<20 cells in cell count for specified lineage then exclude (set to zero)

### Sheet: b)secondary_d5-mice
	mouse	Group	cell number transplanted	weeks of engraftment	Engrafted?	Engraftment [% h CD45++ and GlyA+]	Lineage composition
							% Ly	% My	% Ery
	1	Control	1500	20+12	yes	0.01522	100	0	0
	2		1500	20+12	yes	0.016	100	0	0
	3		1500	20+12	yes	0.019	100	0	0
	4		1500	20+12	yes	1.48213	99.0169	0.983091	0
	5		1500	20+12	yes	2.22054	95.7807	4.2193	0
	6		1500	20+12	yes	9.17	85.8847	12.2663	1.84901
	7		900	20+12	no	-	-	-	-
	8		900	20+12	no	-	-	-	-
	9	IL-33	1500	20+12	yes	0.017	100	0	0
	10		1500	20+12	yes	0.028	100	0	0
	11		1500	20+12	yes	0.055	100	0	0
	12		1500	20+12	yes	0.067359	100	0	0
	13		1500	20+12	yes	1.56054	100	0	0
	14		1500	20+12	yes	1.57	96.0086	3.99137	0
	15		1500	20+12	yes	10.6014	95.4815	4.51845	0
	16		900	20+12	no	-	-	-	-
	17		900	20+12	no	-	-	-	-
							<20 cells in cell count for specified lineage then exclude (set to zero)

### Sheet: c)d5-CD34±_mice
	mouse	cell population transplanted	cell number transplanted	weeks of engraftment	Engrafted?	Engraftment [% h CD45++ and GlyA+]	Lineage composition
							% Ly	% My	% Ery
	1	d5-CD34-	20000	2	yes	0.014405	0	0	76.3624
	2		20000	2	yes	0.02953	10.8364	0	64.3413
	3		20000	2	no	-	-	-	-
	4		20000	2	yes	0.01916	9.49896	0	11.7432
	5		20000	2	yes	0.010087	80.2022	0	11.2025
	6		20000	2	yes	0.01813	93.7672	0	4.79316
	7	d5-CD34+	20000	2	yes	1.60872	25.4861	36.0536	2.98374
	8		20000	2	yes	0.34453	40.6351	9.28802	0
	9		20000	2	yes	0.04233	28.3487	2.38601	3.44909
	10		20000	2	yes	0.79266	4.54167	88.3102	1.7662
	11		20000	2	yes	0.015461	97.0183	0	0
	12		20000	2	yes	0.212837	37.5874	56.3812	0.920893
	13		20000	2	yes	0.180264	66.569	28.8466	0
							<20 cells in cell count for specified lineage then exclude (set to zero)

### Sheet: d)IL-33_treated_mice
	mouse	Group	Engrafted?	Engraftment [% h CD45++ and GlyA+]	Lineage composition
					% Ly	% My	% Ery
	1	EPO	yes	34.69	94.6567	3.53112	1.81216
	2	EPO	yes	0.088993	100	0	0
	3	EPO	yes	64.57	60.8955	4.98283	34.1217
	4	EPO	yes	0.06805	0	0	0
	5	EPO	np	0.005	-	-	-
	6	EPO	yes	73.24	76.8453	8.66689	14.4878
	7	EPO	yes	75.4	69.7527	6.72908	23.5182
	8	EPO	yes	81.55	78.1218	6.57417	15.304
	9	EPO	yes	80.62	83.5803	6.52429	9.89545
	10	EPO	yes	67.75	94.1033	3.70714	2.18957
	11	EPO	yes	4.535	80.5784	18.7704	0.651216
	12	EPO	yes	86.1	72.8939	5.7296	21.3765
	13	EPO	yes	61.6	34.9798	10.0456	54.9746
	14	EPO	yes	56.05	69.2702	16.5958	14.134
	15	EPO	yes	41.2	57.9164	8.98138	33.1022
	16	EPO	yes	66.3	41.0705	8.56542	50.3641
	17	EPO	yes	0.108	46.2264	0	53.7736
	18	EPO	yes	46.32	89.1802	1.79397	9.02581
	19	EPO	yes	49.48	92.4085	1.78727	5.80427
	20	EPO	yes	23.81	96.9372	1.61664	1.44611
	21	EPO	no	-	-	-	-
	22	EPO	yes	15.85	85.9939	2.64736	11.3588
	23	EPO	yes	2.51383	99.4045	0.418477	0.177048
	24	EPO	yes	47.67	81.6403	3.15827	15.2014
	25	EPO	yes	0.03855	0	0	0
	26	EPO	yes	12.4	86.3178	2.45451	11.2277
	27	EPO	yes	66.7	61.0602	1.01921	37.9206
	28	EPO	yes	34.34	74.5816	1.0308	24.3876
	29	EPO	yes	12.05	79.1438	4.21485	16.6413
	30	EPO	yes	40.61	95.3183	0.7356	3.94614
	31	EPO	yes	82.8	60.678	2.50515	36.8169
	32	IL-33	yes	24.8064	98.954	0.963391	0.0825764
	33	IL-33	yes	76.388	98.3143	1.01143	0.674284
	34	IL-33	yes	62.43	76.5028	18.1549	5.34235
	35	IL-33 + EPO	yes	64.69	76.1358	6.3723	17.4919
	36	IL-33 + EPO	yes	79.3	66.6123	5.98021	27.4075
	37	IL-33 + EPO	yes	84	54.6637	6.47385	38.8624
	38	IL-33 + EPO	yes	78	64.2883	7.75811	27.9535
	39	IL-33 + EPO	yes	57.9	32.1981	12.6398	55.1621
	40	IL-33 + EPO	yes	68.1	43.5138	10.9521	45.5342
	41	IL-33 + EPO	yes	0.304	15.2542	0	84.7458
	42	IL-33 + EPO	yes	50.8	41.7651	9.03836	49.1965
	43	IL-33 + EPO	yes	53.17	88.027	1.13622	10.8368
	44	IL-33 + EPO	yes	18.95	89.3142	1.96456	8.7212
	45	IL-33 + EPO	yes	53.29	91.2222	1.05635	7.72149
	46	IL-33 + EPO	yes	43.92	94.2244	1.0085	4.76706
	47	IL-33 + EPO	yes	24.77	79.3056	2.5887	18.1057
	48	IL-33 + EPO	yes	0.04036	0	0	0
	49	IL-33 + EPO	yes	9.8	77.1377	4.91024	17.9521
	50	IL-33 + EPO	yes	56.3	42.3692	1.7254	55.9054
	51	IL-33 + EPO	yes	29.23	55.6467	3.12305	41.2303
	52	IL-33 + EPO	yes	49.04	92.4065	2.9055	4.688
	53	IL-33 + EPO	yes	49.1	59.7977	3.47408	36.7283
	54	PBS	yes	0.911	100	0	0
	55	PBS	yes	55.14	88.2689	8.36975	3.36134
	56	PBS	yes	72.14	90.6839	8.60987	0.706278
	57	PBS	yes	4.61218	100	0	0
	58	PBS	yes	0.07	100	0	0
	59	PBS	yes	36.38	68.6251	18.4479	12.927
	60	PBS	yes	36.41	94.0286	4.5091	1.4623
	61	PBS	yes	57	58.058	13.6516	28.2905
	62	PBS	yes	57.59	97.0728	1.04328	1.88389
	63	PBS	yes	72.33	96.8	1.17583	2.02413
	64	PBS	yes	0.14144	100	0	0
	65	PBS	yes	68.09	95.8103	1.10242	3.08732
					<20 cells in cell count for specified lineage then exclude (set to zero)
